# Detection and monitoring of translocation renal cell carcinoma via plasma cell-free epigenomic profiling

**DOI:** 10.1101/2025.08.31.673338

**Authors:** Simon Garinet, Karl Semaan, Jiao Li, Ananthan Sadagopan, John Canniff, Noa Phillips, Kelly Klega, Medha Panday, Hunter Savignano, Matthew P. Davidsohn, Kevin Lyons, Alessandro Medda, Prateek Khanna, Mingkee Achom, Prathyusha Konda, Brad J. Fortunato, Rashad Nawfal, Razane El Hajj Chehade, Ze Zhang, Jillian O’Toole, Jack Horst, Dory Freeman, Rachel Trowbridge, Cindy H. Chau, William D. Figg, Jacob E Berchuck, Brian D. Crompton, Ji-Heui Seo, Toni K. Choueiri, Matthew L. Freedman, Sylvan C. Baca, Srinivas R. Viswanathan

## Abstract

*TFE3* translocation renal cell carcinoma (tRCC), an aggressive kidney cancer driven by *TFE3* gene fusions, is frequently misdiagnosed owing to morphologic overlap with other kidney cancer subtypes. Conventional liquid biopsy assays that detect tumor DNA via somatic mutations or copy number alterations are unsuitable for tRCC, since it often lacks recurrent genetic alterations and because fusion breakpoints are highly variable between patients. We reasoned that epigenomic profiling could more effectively detect tRCC, because the driver fusion constitutes an oncogenic transcription factor that alters gene regulation. By defining a TFE3-driven epigenomic signature in tRCC cell lines and detecting it in patient plasma using chromatin immunoprecipitation and sequencing, we distinguished tRCC from clear cell RCC (AUC=0.87) and healthy controls (AUC=0.91) at low tumor fractions (<1%). This work establishes a framework for non-invasive epigenomic detection, diagnosis and monitoring of tRCC, with implications for other mutationally quiet, fusion-driven cancers.

**SIGNIFICANCE:** Translocation renal cell carcinoma (tRCC) is an aggressive fusion-driven subtype of kidney cancer that is frequently misdiagnosed due to morphologic overlap with other kidney cancer subtypes. Conventional liquid biopsy assays targeting DNA alterations are suboptimal for use in tRCC due to its paucity of genomic changes. We demonstrate the utility of cell-free chromatin profiling to noninvasively detect and monitor tRCC with high accuracy, a method that could have applicability to other genomically quiet cancers.
