## Supplementary material for "Detection and monitoring of translocation renal cell carcinoma via plasma cell-free epigenomic profiling": Table S1

### Sheet: Sheet1
ID used in Prior Study	Source	Sample ID	Patient Helper	RCC vs. Healthy	RCC subtype	Fusion	Sex	Age at plasma draw	Metastatic at time of draw	H3K27ac	H3K4me3	MeDIP	LPWGS	ctDNA fraction	ctDNA estimation method
TRCC_5	DFCI	TRCC_5	TRCCP1	RCC	tRCC	RBM10::TFE3	Male	60	yes	yes	yes	yes	yes	0.1761	ichorCNA
TRCC_8	DFCI	TRCC_8	TRCCP2	RCC	tRCC	ASPSCR1::TFE3	Female	35	yes	yes	yes	yes	yes	0.2314	ichorCNA
TRCC_10-1	DFCI	TRCC_10-1	TRCCP3	RCC	tRCC	MED15::TFE3	Female	47	no	yes	yes	yes	yes	0.03795	ichorCNA
TRCC_10-2	DFCI	TRCC_10-2	TRCCP3	RCC	tRCC	MED15::TFE3	Female	47	no	yes	yes	yes	yes	0	ichorCNA
TRCC_10-3	DFCI	TRCC_10-3	TRCCP3	RCC	tRCC	MED15::TFE3	Female	48	yes	yes	yes	yes	yes	0	ichorCNA
TRCC_10-4	DFCI	TRCC_10-4	TRCCP3	RCC	tRCC	MED15::TFE3	Female	49	yes	yes	yes	yes	yes	0.0235	ichorCNA
TRCC_12-1	DFCI	TRCC_12-1	TRCCP4	RCC	tRCC	PRCC::TFE3	Male	24	yes	no	no	yes	yes	0	ichorCNA
TRCC_12-2	DFCI	TRCC_12-2	TRCCP4	RCC	tRCC	PRCC::TFE3	Male	24	yes	no	no	yes	yes	0	ichorCNA
TRCC_12-3	DFCI	TRCC_12-3	TRCCP4	RCC	tRCC	PRCC::TFE3	Male	24	yes	yes	yes	yes	yes	0.0414	ichorCNA
TRCC_12-4	DFCI	TRCC_12-4	TRCCP4	RCC	tRCC	PRCC::TFE3	Male	24	yes	yes	yes	yes	yes	0.0625	ichorCNA
TRCC_12-5	DFCI	TRCC_12-5	TRCCP4	RCC	tRCC	PRCC::TFE3	Male	25	yes	yes	yes	yes	yes	0	ichorCNA
TRCC_12-6	DFCI	TRCC_12-6	TRCCP4	RCC	tRCC	PRCC::TFE3	Male	25	yes	yes	yes	yes	yes	0	ichorCNA
TRCC_12-7	DFCI	TRCC_12-7	TRCCP4	RCC	tRCC	PRCC::TFE3	Male	25	yes	yes	yes	yes	yes	0	ichorCNA
TRCC_12-8	DFCI	TRCC_12-8	TRCCP4	RCC	tRCC	PRCC::TFE3	Male	25	yes	yes	yes	yes	yes	0	ichorCNA
TRCC_12-9	DFCI	TRCC_12-9	TRCCP4	RCC	tRCC	PRCC::TFE3	Male	26	yes	yes	yes	yes	yes	0	ichorCNA
TRCC_12-10	DFCI	TRCC_12-10	TRCCP4	RCC	tRCC	PRCC::TFE3	Male	27	yes	yes	yes	yes	yes	0	ichorCNA
TRCC_12-11	DFCI	TRCC_12-11	TRCCP4	RCC	tRCC	PRCC::TFE3	Male	28	yes	yes	no	yes	yes	0.0958	ichorCNA
TRCC_12-12	DFCI	TRCC_12-12	TRCCP4	RCC	tRCC	PRCC::TFE3	Male	28	yes	yes	yes	yes	yes	0.1489	ichorCNA
TRCC_12-13	DFCI	TRCC_12-13	TRCCP4	RCC	tRCC	PRCC::TFE3	Male	28	yes	yes	yes	yes	yes	0.0903	ichorCNA
TRCC_13-1	DFCI	TRCC_13-1	TRCCP5	RCC	tRCC	MED15::TFE3	Female	63	yes	yes	yes	yes	yes	0	ichorCNA
TRCC_13-2	DFCI	TRCC_13-2	TRCCP5	RCC	tRCC	MED15::TFE3	Female	63	yes	yes	yes	yes	yes	0	ichorCNA
TRCC_13-3	DFCI	TRCC_13-3	TRCCP5	RCC	tRCC	MED15::TFE3	Female	63	yes	yes	yes	yes	yes	0	ichorCNA
TRCC_13-4	DFCI	TRCC_13-4	TRCCP5	RCC	tRCC	MED15::TFE3	Female	63	yes	yes	yes	yes	yes	0	ichorCNA
TRCC_13-5	DFCI	TRCC_13-5	TRCCP5	RCC	tRCC	MED15::TFE3	Female	64	yes	yes	yes	yes	yes	0	ichorCNA
TRCC_13-6	DFCI	TRCC_13-6	TRCCP5	RCC	tRCC	MED15::TFE3	Female	65	yes	yes	yes	yes	yes	0.0184	ichorCNA
TRCC_27	DFCI	TRCC_27	TRCCP6	RCC	tRCC	Unknown	Female	40	yes	yes	yes	yes	yes	0	ichorCNA
TRCC_24	DFCI	TRCC_24	TRCCP7	RCC	tRCC	PRCC::TFE3	Male	61	yes	yes	yes	yes	yes	0	ichorCNA
TRCC_22	DFCI	TRCC_22	TRCCP8	RCC	tRCC	PRCC::TFE3	Male	33	yes	yes	yes	yes	yes	0.0352	ichorCNA
TRCC_25	DFCI	TRCC_25	TRCCP9	RCC	tRCC	RBM10::TFE3	Male	45	yes	yes	yes	yes	yes	0	ichorCNA
TRCC_26	DFCI	TRCC_26	TRCCP10	RCC	tRCC	RBM10::TFE3	Female	31	yes	yes	yes	yes	yes	0	ichorCNA
RCC2970	DFCI	CCRCC2970	CCRCCP1	RCC	ccRCC	N/A	Female	40	yes	yes	yes	yes	yes	0.0283	ichorCNA
RCC2971	DFCI	CCRCC2971	CCRCCP2	RCC	ccRCC	N/A	Male	78	yes	yes	yes	yes	yes	0	ichorCNA
RCC2973	DFCI	CCRCC2973	CCRCCP3	RCC	ccRCC	N/A	Female	54	yes	yes	yes	yes	yes	0.0289	ichorCNA
RCC2974	DFCI	CCRCC2974	CCRCCP4	RCC	ccRCC	N/A	Male	65	yes	yes	yes	yes	yes	0.0465	ichorCNA
RCC2975	DFCI	CCRCC2975	CCRCCP5	RCC	ccRCC	N/A	Male	70	yes	yes	yes	yes	yes	0.0389	ichorCNA
-	DFCI	CCRCC2999	CCRCCP6	RCC	ccRCC	N/A	Male	76	yes	yes	yes	no	no	0.1851	CREs
-	DFCI	CCRCC1730	CCRCCP7	RCC	ccRCC	N/A	Male	72	yes	yes	yes	no	no	0.2632	CREs
-	DFCI	CCRCC2997	CCRCCP8	RCC	ccRCC	N/A	Male	71	yes	yes	yes	no	no	0.2706	CREs
BMS_28	NIH	CCRCC28	CCRCCP9	RCC	ccRCC	N/A	Male	79	yes	yes	yes	no	no	0.037	CREs
BMS_7	NIH	CCRCC7	CCRCCP10	RCC	ccRCC	N/A	Female	68	yes	yes	yes	yes	yes	0	ichorCNA
-	DFCI	CCRCC170	CCRCCP11	RCC	ccRCC	N/A	Female	66	yes	yes	yes	no	no	0.2046	CREs
-	DFCI	CCRCC1570	CCRCCP12	RCC	ccRCC	N/A	Female	66	yes	no	yes	yes	yes	0.0572	ichorCNA
10030132	MGB biobank	HP030132	control_1	Healthy	N/A	N/A	Female	77	N/A	yes	yes	no	no	0	CREs
10030642	MGB biobank	HP030642	control_2	Healthy	N/A	N/A	Female	66	N/A	yes	yes	yes	yes	0	ichorCNA
10031645	MGB biobank	HP031645	control_3	Healthy	N/A	N/A	Male	69	N/A	yes	yes	yes	yes	0	ichorCNA
10034881	MGB biobank	HP034881	control_4	Healthy	N/A	N/A	Male	72	N/A	yes	yes	yes	yes	0	ichorCNA
10035094	MGB biobank	HP035094	control_5	Healthy	N/A	N/A	Female	74	N/A	yes	yes	yes	yes	0	ichorCNA
10038748	MGB biobank	HP038748	control_6	Healthy	N/A	N/A	Female	84	N/A	yes	yes	yes	yes	0	ichorCNA
10041556	MGB biobank	HP041556	control_7	Healthy	N/A	N/A	Male	79	N/A	yes	yes	yes	yes	0	ichorCNA
10056703	MGB biobank	HP056703	control_8	Healthy	N/A	N/A	Female	88	N/A	yes	yes	yes	yes	0	ichorCNA
10034881	MGB biobank	HP034881	control_9	Healthy	N/A	N/A	Male	85	N/A	yes	yes	yes	yes	0	ichorCNA
